# Tissue-specific metabolomic signatures for a *doublesex* model of reduced sexual dimorphism

**DOI:** 10.1101/2024.09.11.612537

**Authors:** Rene Coig, Benjamin R. Harrison, Richard S. Johnson, Michael J. MacCoss, Daniel E.L. Promislow

**Affiliations:** Department of Laboratory Medicine and Pathology, University of Washington, Seattle, Washington, United States; Department of Genome Sciences, University of Washington, Seattle, WA, United States; Department of Biology, University of Washington, Seattle, WA, United States; Jean Mayer USDA Human Nutrition Research Center on Aging, Tufts University, Boston, MA, United States

**Keywords:** *Drosophila melanogaster*, sexual dimorphism, sex differences, metabolism

## Abstract

Sex has a major effect on the metabolome. However, we do not yet understand the degree to which these quantitative sex differences in metabolism are associated with anatomical dimorphism and modulated by sex-specific tissues. In the fruit fly, *Drosophila melanogaster*, knocking out the *doublesex* (*dsx*) gene gives rise to adults with intermediate sex characteristics. Here we sought to determine the degree to which this key node in sexual development leads to sex differences in the fly metabolome. We measured 91 metabolites across head, thorax and abdomen in *Drosophila*, comparing the differences between distinctly sex-dimorphic flies with those of reduced sexual dimorphism: *dsx* null flies. Notably, in the reduced dimorphism flies, we observed a sex difference in only 1 of 91 metabolites, kynurenate, whereas 51% of metabolites (46/91) were significantly different between wildtype XX and XY flies in at least one tissue, suggesting that *dsx* plays a major role in sex differences in fly metabolism. Kynurenate was consistently higher in XX flies in both the presence and absence of functioning *dsx*. We observed tissue-specific consequences of knocking out *dsx*. Metabolites affected by sex were significantly enriched in branched chain amino acid metabolism and the mTOR pathway. This highlights the importance of considering variation in genes that cause anatomical sexual dimorphism when analyzing sex differences in metabolic profiles and interpreting their biological significance.
