## Supplementary File 1 for "Tissue-specific metabolomic signatures for a *doublesex* model of reduced sexual dimorphism"

### Sheet: 1A_PC_Loadings_By_Tissue
Head			Thorax			Abdomen
Metabolite	PC1	PC2	Metabolite	PC1	PC2	Metabolite	PC1	PC2
1-METHYL-L-HISTIDINE	0.0207928	-0.0809035	1-METHYL-L-HISTIDINE	0.0953348	0.0025025	1-METHYL-L-HISTIDINE	0.0447712	0.0159795
1-METHYLADENOSINE	-0.589815	-0.0330834	1-METHYLADENOSINE	0.0420818	-0.171318	1-METHYLADENOSINE	-0.0434722	-0.00239513
3-HYDROXYBENZOATE	0.0229152	-0.0415833	3-HYDROXYBENZOATE	0.0856923	-0.0356378	3-HYDROXYBENZOATE	0.0367686	0.0594038
3-NITRO-L-TYROSINE	0.366074	0.108373	3-NITRO-L-TYROSINE	0.0212977	-0.476581	3-NITRO-L-TYROSINE	0.0822909	-0.0961023
4-GUANIDINOBUTANOATE	-0.132413	0.0145951	4-GUANIDINOBUTANOATE	-0.00408501	-0.0583962	4-GUANIDINOBUTANOATE	-0.0165762	0.0391208
4-HYDROXYBENZOATE	0.00349285	-0.0428054	4-HYDROXYBENZOATE	0.00264403	0.115063	4-HYDROXYBENZOATE	0.0237514	0.17338
4-IMIDAZOLEACETATE	0.0285285	-0.0364205	4-IMIDAZOLEACETATE	0.0291944	-0.0356122	4-IMIDAZOLEACETATE	0.100297	0.0926639
5-HYDROXYLYSINE	0.0336411	0.0290734	5-HYDROXYLYSINE	-0.0120279	-0.138805	5-HYDROXYLYSINE	-0.0178544	-0.0965105
6-CARBOXYHEXANOATE	0.0332535	-0.0958298	6-CARBOXYHEXANOATE	0.0707881	3.68118e-05	6-CARBOXYHEXANOATE	0.0548976	-0.044498
ADENINE	0.0180754	-0.129295	ADENINE	0.112159	-0.0308722	ADENINE	0.258348	-0.0786224
ADENOSINE	0.0297447	-0.260734	ADENOSINE	0.107667	0.0876503	ADENOSINE	-0.00461535	-0.0288126
AGMATINE SULFATE	0.0550614	0.0546552	AGMATINE SULFATE	0.0625865	-0.0167181	AGMATINE SULFATE	0.0695957	-0.0560686
ALANINE	0.0360674	0.00352671	ALANINE	0.055392	0.0159663	ALANINE	-0.0205218	-0.0412467
AMINOADIPATE	0.00482546	-0.109969	AMINOADIPATE	0.0884222	0.0235139	AMINOADIPATE	0.0599637	0.0111807
AMINOISOBUTANOATE	0.134447	0.0120906	AMINOISOBUTANOATE	-0.107748	-0.162134	AMINOISOBUTANOATE	-0.0732708	-0.17461
ARGININE	0.0224639	-0.0251371	ARGININE	0.0331341	0.000538973	ARGININE	0.0224144	-0.033217
ASPARTATE	0.0106839	-0.0227189	ASPARTATE	0.0512278	-0.0854744	ASPARTATE	-0.00660595	-0.02271
AZELATE	0.0315508	-0.103671	AZELATE	0.0641306	-0.00832033	AZELATE	0.0696307	-0.0382252
BENZOATE	0.0271114	-0.106152	BENZOATE	0.0853059	0.0150463	BENZOATE	0.0941944	-0.0269112
CADAVERINE	0.147769	0.419953	CADAVERINE	-0.324085	-0.0861808	CADAVERINE	0.00559521	-0.0732855
CHOLINE	0.0410239	-0.0608276	CHOLINE	0.0260358	-0.0219054	CHOLINE	0.0198866	0.0413758
CITICOLINE	0.0248928	-0.0556078	CITICOLINE	0.070953	-0.019113	CITICOLINE	-0.0356785	0.0120688
CITRULLINE	0.0438957	-0.0442671	CITRULLINE	-0.0533878	-0.0509451	CITRULLINE	-0.0441456	-0.300102
CYSTATHIONINE	0.047589	0.113426	CYSTATHIONINE	-0.0383847	-0.0417971	CYSTATHIONINE	0.0271798	0.251492
CYTIDINE	-0.00409021	-0.176872	CYTIDINE	-0.0570786	0.193411	CYTIDINE	-0.136755	0.110781
CYTIDINE MONOPHOSPHATE	0.0239006	0.015018	CYTIDINE MONOPHOSPHATE	0.0523605	0.0758392	CYTIDINE MONOPHOSPHATE	0.0261011	-0.0341306
DEOXYCARNITINE	0.0605623	0.100033	DEOXYCARNITINE	-0.0982778	-0.0630046	DEOXYCARNITINE	-0.0607187	-0.142157
DEOXYGUANOSINE	-0.32963	0.0702157	DEOXYGUANOSINE	-0.350687	-0.0285625	DEOXYGUANOSINE	-0.183787	0.0489432
GAMMA-AMINOBUTYRATE	0.0597856	-0.0983298	GAMMA-AMINOBUTYRATE	0.0190384	-0.0951667	GAMMA-AMINOBUTYRATE	0.0247127	-0.065772
GLUTAMATE	0.0288016	-0.0364226	GLUTAMATE	0.0495486	-0.0105111	GLUTAMATE	0.0402786	-0.0542389
GLUTAMINE	-0.0416713	0.0641807	GLUTAMINE	-0.0305208	0.0438851	GLUTAMINE	-0.0110415	0.069768
GLUTARYLCARNITINE	0.0626284	0.0477392	GLUTARYLCARNITINE	-0.0987591	0.331312	GLUTARYLCARNITINE	-0.00774815	0.097928
GLUTATHIONE REDUCED	0.0289338	0.0472558	GLUTATHIONE REDUCED	0.0572213	-0.0763762	GLUTATHIONE REDUCED	0.0191617	0.0179797
GUANINE	-0.261532	0.0412451	GUANINE	-0.0969391	0.0409387	GUANINE	-0.101423	0.0764608
GUANOSINE	-0.281402	0.000958314	GUANOSINE	-0.105948	0.0754685	GUANOSINE	-0.0861845	0.180737
HIPPURATE	0.0408272	-0.0927475	HIPPURATE	0.0972094	0.0914073	HIPPURATE	0.142957	0.140873
HISTAMINE	-0.00109068	0.0706079	HISTAMINE	0.0912026	0.0912969	HISTAMINE	0.0947132	-0.0299411
HISTIDINE	0.0180212	-0.104909	HISTIDINE	0.0268733	0.058299	HISTIDINE	0.0410417	-0.0551815
HISTIDINOL	-0.000176678	0.0184885	HISTIDINOL	-0.0798005	0.116664	HISTIDINOL	0.0118242	-0.0029064
HYPOXANTHINE	0.0353988	0.000570349	HYPOXANTHINE	0.00226696	-0.0529413	HYPOXANTHINE	0.267921	-0.213629
INDOLE-3-ACETATE	0.142227	-0.192747	INDOLE-3-ACETATE	0.0127779	0.129384	INDOLE-3-ACETATE	0.00601492	-0.027643
INDOLE-3-METHYL ACETATE	-0.0595696	-0.0660308	INDOLE-3-METHYL ACETATE	0.0266461	0.151792	INDOLE-3-METHYL ACETATE	-0.165531	-0.0640829
INDOLEACETALDEHYDE	0.0440501	-0.0470894	INDOLEACETALDEHYDE	-0.0196552	0.130124	INDOLEACETALDEHYDE	-0.0408934	-0.000375976
INOSINE	-0.10126	-0.045728	INOSINE	0.0164831	0.0397646	INOSINE	0.00724427	0.0491556
ISOLEUCINE	0.0146346	0.163933	ISOLEUCINE	-0.209852	0.0297541	ISOLEUCINE	-0.0868564	0.0788295
KYNURENATE	-0.069276	0.315847	KYNURENATE	-0.385035	0.0311917	KYNURENATE	-0.394318	0.086231
KYNURENINE	-0.0239557	-0.0114262	KYNURENINE	-0.0774405	-0.0636925	KYNURENINE	-0.3831	-0.189637
L-CARNITINE	0.0132788	-0.0271016	L-CARNITINE	0.00428799	-0.0296968	L-CARNITINE	0.107828	-0.0449723
L-DOPA	-0.0328447	-0.0501263	L-DOPA	0.0475246	-0.0747835	L-DOPA	0.0275817	-0.0322063
LAUROYLCARNITINE	-0.0110593	-0.234245	LAUROYLCARNITINE	0.0438022	0.17686	LAUROYLCARNITINE	-0.0140561	0.164265
LEUCINE	0.0152728	0.142735	LEUCINE	-0.226661	0.0136918	LEUCINE	-0.0820138	0.0782281
LUMICHROME	0.0131829	0.0216741	LUMICHROME	0.00729287	-0.296425	LUMICHROME	-0.0489968	-0.0154582
METHIONINE	0.0573213	0.0219385	METHIONINE	-0.0368217	0.0300417	METHIONINE	0.00543315	0.031522
METHYLTHIOADENOSINE	-0.0195643	0.0681665	METHYLTHIOADENOSINE	0.0514312	0.0288701	METHYLTHIOADENOSINE	0.115333	0.434971
N-ACETYLPROLINE	-0.0663224	-0.140809	N-ACETYLPROLINE	0.0789426	-0.185425	N-ACETYLPROLINE	-0.0580231	-0.104364
N-ACETYLPUTRESCINE	0.0308991	-0.0156171	N-ACETYLPUTRESCINE	0.0494816	-0.0275121	N-ACETYLPUTRESCINE	0.135333	-0.025874
N-ALPHA-ACETYLLYSINE	-0.116112	-0.0062138	N-ALPHA-ACETYLLYSINE	0.00689854	0.016338	N-ALPHA-ACETYLLYSINE	0.0170659	0.0757831
N-METHYLGLUTAMATE	0.00946029	-0.107549	N-METHYLGLUTAMATE	0.0945038	0.00904713	N-METHYLGLUTAMATE	0.0783349	-0.00769571
N,N-DIMETHYL-ARGININE	-0.046129	0.0954197	N,N-DIMETHYL-ARGININE	-0.155905	0.0141442	N,N-DIMETHYL-ARGININE	-0.168366	-0.0341407
N,N,N-TRIMETHYLLYSINE	-0.0191087	0.072175	N,N,N-TRIMETHYLLYSINE	-0.0763881	-0.0537454	N,N,N-TRIMETHYLLYSINE	-0.097156	-0.0317809
N1-ACETYLSPERMINE	0.0153201	0.099017	N1-ACETYLSPERMINE	0.0993444	-0.0297415	N1-ACETYLSPERMINE	0.339444	-0.14708
NICOTINAMIDE	-0.0289017	-0.0243413	NICOTINAMIDE	0.0145584	-0.172904	NICOTINAMIDE	0.0706484	0.137375
NICOTINAMIDE MONONUCLEOTIDE	0.0773109	-0.162396	NICOTINAMIDE MONONUCLEOTIDE	0.105839	-0.0310123	NICOTINAMIDE MONONUCLEOTIDE	0.0744666	0.0341893
NICOTINATE	0.00775506	-0.0985442	NICOTINATE	0.0931228	-0.0903613	NICOTINATE	-0.0801768	-0.296063
O-ACETYLCARNITINE	-0.0219863	-0.0343943	O-ACETYLCARNITINE	0.0113493	0.11437	O-ACETYLCARNITINE	0.0820779	-0.0411713
OPHTHALMATE	0.0766695	-0.0831688	OPHTHALMATE	0.0929347	-0.0480269	OPHTHALMATE	-0.117547	-0.0400039
ORNITHINE	-0.00352965	0.0916477	ORNITHINE	0.0424803	0.065086	ORNITHINE	-0.113242	-0.101108
OXOPROLINE	-0.0160227	0.0429779	OXOPROLINE	-0.0376434	0.0210426	OXOPROLINE	-0.0253529	0.05329
P-OCTOPAMINE	0.0740197	0.0766814	P-OCTOPAMINE	0.0405252	-0.104353	P-OCTOPAMINE	0.00391075	-0.0909329
PANTOTHENATE	-0.025397	0.0467674	PANTOTHENATE	0.135072	0.0563866	PANTOTHENATE	0.0326805	0.0288767
PHENYLALANINE	0.0273949	0.0228214	PHENYLALANINE	-0.066358	-0.00993393	PHENYLALANINE	-0.0542784	0.0240249
PHENYLETHANOLAMINE	0.0231428	0.0270487	PHENYLETHANOLAMINE	-0.0688469	0.00883167	PHENYLETHANOLAMINE	-0.0547869	0.0209702
PHOSPHORYLCHOLINE	0.0470177	-0.0453963	PHOSPHORYLCHOLINE	0.0885078	-0.0251628	PHOSPHORYLCHOLINE	0.0624268	-0.0378203
PROLINE	-0.0222626	-0.124994	PROLINE	0.11655	-0.0148699	PROLINE	0.0718695	0.0139368
PUTRESCINE	-0.198545	0.0966339	PUTRESCINE	-0.114115	0.0716629	PUTRESCINE	0.044254	0.116483
PYRIDOXAMINE	0.0620317	-0.0298379	PYRIDOXAMINE	0.13774	0.271533	PYRIDOXAMINE	-0.0677747	-0.0366553
PYROGLUTAMATE	-0.00277725	0.0469929	PYROGLUTAMATE	-0.0429773	0.014418	PYROGLUTAMATE	0.00293339	0.0654782
RIBOFLAVIN	-0.094224	0.0487151	RIBOFLAVIN	0.131584	0.0221625	RIBOFLAVIN	-0.0376951	0.00356822
S-ADENOSYLHOMOCYSTEINE	-0.00412704	0.0409052	S-ADENOSYLHOMOCYSTEINE	0.0570333	0.142255	S-ADENOSYLHOMOCYSTEINE	-0.0153319	0.091169
S-ADENOSYLMETHIONINE	-0.0175691	0.0164634	S-ADENOSYLMETHIONINE	0.0770933	0.0725541	S-ADENOSYLMETHIONINE	0.106861	-0.0154191
SEBACATE	0.0181763	-0.0988648	SEBACATE	0.0828473	-0.00261654	SEBACATE	0.0662412	-0.040013
SERINE	-0.00691221	0.0917411	SERINE	-0.0377567	-0.0186109	SERINE	0.0196232	0.195284
SPERMIDINE	0.0521329	0.137167	SPERMIDINE	-0.0216567	-0.0156104	SPERMIDINE	0.0898709	-0.0878542
SPERMINE	0.0478277	0.219558	SPERMINE	0.0425334	0.0393111	SPERMINE	0.104077	-0.0911545
THIAMINE	0.020566	0.00904878	THIAMINE	0.095834	0.00973578	THIAMINE	-0.105332	-0.013348
THIAMINE MONOPHOSPHATE	0.0393223	-0.0419139	THIAMINE MONOPHOSPHATE	0.0679375	-0.0106084	THIAMINE MONOPHOSPHATE	-0.000325641	-0.00953558
THREONINE	0.065412	0.0690548	THREONINE	-0.232683	-0.000370981	THREONINE	-0.0567654	-0.0349335
TRYPTOPHAN	0.0198549	-0.00796518	TRYPTOPHAN	-0.0154507	0.0983328	TRYPTOPHAN	-0.0284426	0.00651255
TYRAMINE	0.0950163	-0.121705	TYRAMINE	0.0923304	-0.085502	TYRAMINE	-0.0022369	0.126764
TYROSINE	-0.0311121	0.121925	TYROSINE	-0.0835831	-0.00938995	TYROSINE	-0.0714301	-0.0139613
VALINE	0.0283325	0.13743	VALINE	-0.1985	-0.0207972	VALINE	-0.0894246	0.0295145

### Sheet: 1B_Univariate_Sex_Effects
	Head				Thorax				Abdomen
	Effect Size (XX v XY)		FDR		Effect Size (XX v XY)		FDR		Effect Size (XX v XY)		FDR
Metabolite	wildtype	dsx null	wildtype	dsx null	wildtype	dsx null	wildtype	dsx null	wildtype	dsx null	wildtype	dsx null
1-METHYL-L-HISTIDINE	0.158573	0.067579	0.000323798	0.340674	0.147551	0.032096	9.52212e-06	0.655902	0.08125	0.053077	0.0321849	0.608091
1-METHYLADENOSINE	-0.083379	-0.23328	0.769922	0.16555	0.02909	0.080538	1	1	-0.131818	0.093973	0.409955	1
3-HYDROXYBENZOATE	0.077943	0.072619	0.316623	0.821467	0.085383	0.092481	0.109171	0.302514	0.065253	0.06613	0.955245	1
3-NITRO-L-TYROSINE	-0.292427	0.37256	0.0198554	0.0666399	-0.004702	0.170434	1	1	0.076013	0.199528	1	1
4-GUANIDINOBUTANOATE	-0.038386	-0.243259	1	0.708011	-0.001932	0.012048	1	1	-0.041965	0.01337	0.734198	1
4-HYDROXYBENZOATE	0.060712	0.053931	0.543417	1	0.00181	-0.063289	1	0.966051	0.069595	-0.065817	0.847974	1
4-IMIDAZOLEACETATE	0.083185	-0.01236	0.955245	1	0.039202	-0.016103	0.974286	1	0.192778	0.070961	0.0321849	1
5-HYDROXYLYSINE	-0.052614	0.009148	0.863409	1	-0.025741	0.006182	1	1	-0.053518	0.033083	0.967579	1
6-CARBOXYHEXANOATE	0.170809	0.090111	0.000586522	0.246666	0.086706	0.071477	0.0100681	0.209538	0.071964	0.136038	0.437796	0.221694
ADENINE	0.184761	0.141536	0.072276	0.608091	0.138944	0.107129	0.00987878	0.245363	0.514038	0.111307	3.33417e-05	0.866069
ADENOSINE	0.323165	0.151998	0.326681	1	0.090793	0.131832	0.842488	0.883666	-0.04931	0.097591	1	1
AGMATINE SULFATE	-0.076965	0.02485	0.324965	1	0.09895	-0.016276	0.0185771	1	0.137093	0.046077	0.302221	1
ALANINE	-0.040277	0.032856	1	1	0.062904	0.046689	0.591592	1	-0.075655	0.079477	0.453248	0.828042
AMINOADIPATE	0.191902	0.138981	0.0101044	0.299312	0.10707	0.070844	0.0411263	0.634234	0.111968	0.035451	0.0913338	1
AMINOISOBUTANOATE	0.00932	0.080691	1	1	-0.142395	0.012335	0.0167552	1	-0.187799	0.078306	0.0621116	1
ARGININE	0.063712	0.036327	0.0167552	0.634234	0.068201	-0.005381	0.0015753	1	0.047743	0.01231	0.0804152	1
ASPARTATE	0.11703	-0.052551	0.406588	1	0.097691	-0.04103	0.310369	1	-5.3e-05	-0.024834	1	1
AZELATE	0.17292	0.099587	0.004007	0.338305	0.081668	0.063604	0.0459581	0.431984	0.099371	0.130079	0.401988	0.491778
BENZOATE	0.178347	0.133769	0.0370039	0.428697	0.109133	0.072683	0.00204356	0.203578	0.13686	0.182073	0.196181	0.261636
CADAVERINE	-0.621429	-0.164713	0.0129993	1	-0.333097	-0.181663	0.0487731	0.883666	0.022876	-0.009262	1	1
CHOLINE	0.088673	0.047032	0.241675	1	0.017394	0.037912	1	1	0.039721	0.006266	1	1
CITICOLINE	0.127201	0.052012	0.0100681	0.910506	0.120592	0.007912	0.0396901	1	-0.060089	-0.038963	0.516355	1
CITRULLINE	0.068792	0.028298	0.996766	1	-0.003247	-0.050856	1	1	-0.120388	0.024288	0.955245	1
CYSTATHIONINE	-0.133767	-0.123078	0.174428	0.608091	-0.031949	-0.02631	0.967579	1	0.079685	-0.039731	1	1
CYTIDINE	0.199379	0.140972	0.307966	1	-0.018898	-0.082199	1	1	-0.29542	0.004613	0.0911994	1
CYTIDINE MONOPHOSPHATE	0.002752	-0.050763	1	1	0.063525	0.032056	0.955245	1	0.047115	0.030931	0.909829	1
DEOXYCARNITINE	-0.232552	0.070098	3.05692e-05	0.428697	-0.16651	0.085859	0.000123755	0.164228	-0.170121	0.134692	0.00553751	0.16555
DEOXYGUANOSINE	-0.179927	-0.254248	0.0911994	0.114991	-0.492695	-0.076268	3.33417e-05	1	-0.369415	-0.059311	0.0762933	1
GAMMA-AMINOBUTYRATE	0.160408	0.148476	0.00771564	0.114991	0.025529	0.069328	1	0.805597	0.013791	0.113318	1	1
GLUTAMATE	0.098889	0.016926	0.00993794	1	0.073861	0.018414	0.0208569	1	0.074549	0.031948	0.154951	1
GLUTAMINE	-0.059536	-0.12153	0.955245	0.720839	-0.029181	-0.075323	0.905911	0.325009	0.013491	-0.122771	1	0.302514
GLUTARYLCARNITINE	-0.008149	0.113893	1	1	-0.086376	-0.072556	1	1	0.019174	-0.097332	1	1
GLUTATHIONE REDUCED	-0.030194	0.033046	1	1	0.110601	0.004336	0.304301	1	0.038821	0.006278	1	1
GUANINE	-0.144655	-0.154085	0.203839	0.44917	-0.132708	-0.074191	0.00574521	0.428697	-0.229151	0.034934	0.0374222	1
GUANOSINE	-0.103127	-0.059581	0.324965	1	-0.15275	-0.054102	0.000323798	0.587675	-0.182844	0.006235	0.205462	1
HIPPURATE	0.131565	0.1051	0.210201	0.828042	0.106662	0.036686	0.462588	1	0.309995	0.019171	0.000383195	1
HISTAMINE	-0.045237	-0.181617	1	0.608091	0.162918	-0.009207	0.0151176	1	0.212296	0.000162	0.106378	1
HISTIDINE	0.217177	0.081568	0.165546	1	0.063789	-0.006096	0.751015	1	0.097707	-0.003856	0.955245	1
HISTIDINOL	-0.033065	0.02994	1	1	-0.104039	-0.073515	0.256054	1	0.045577	-0.050643	1	1
HYPOXANTHINE	-0.031736	0.026181	1	1	-0.017747	0.06952	1	1	0.576934	-0.025188	0.000713944	1
INDOLE-3-ACETATE	0.21105	0.305247	0.637314	0.657745	0.011297	-0.015383	1	1	0.063102	-0.111994	1	1
INDOLE-3-METHYL ACETATE	0.172104	-0.086093	0.268622	1	0.045031	-0.029291	1	1	-0.292297	-0.162524	0.0948641	1
INDOLEACETALDEHYDE	0.104698	0.035782	0.216256	1	-0.033164	0.050571	1	1	-0.091852	0.088463	0.955245	1
INOSINE	0.042439	-0.010459	0.806197	1	0.01499	-0.033701	1	1	-0.020806	0.101529	1	0.925699
ISOLEUCINE	-0.298981	-0.102934	7.78756e-07	0.066699	-0.267204	-0.128753	1.87263e-05	0.0853814	-0.16379	-0.062535	0.0548317	1
KYNURENATE	-0.523483	-0.45586	4.7424e-09	5.73331e-08	-0.44193	-0.443708	5.31317e-06	2.29752e-05	-0.683686	-0.5621	2.09597e-06	4.14112e-05
KYNURENINE	0.064391	-0.090169	1	1	-0.085304	-0.084661	0.580159	1	-0.744442	-0.228505	1.35906e-05	0.302514
L-CARNITINE	0.037128	0.069756	0.472121	0.245363	-0.003275	0.037534	1	0.985495	0.20876	0.08527	0.000323798	0.379087
L-DOPA	0.188144	0.054276	0.734198	1	0.020047	0.103672	1	1	0.069915	-0.053614	1	1
LAUROYLCARNITINE	0.256284	0.243647	0.196181	0.608091	0.045867	-0.040491	1	1	0.025718	-0.138293	1	1
LEUCINE	-0.264055	-0.077057	5.31317e-06	0.262705	-0.285559	-0.13518	1.50095e-05	0.0853814	-0.168872	-0.004443	0.0526827	1
LUMICHROME	-0.160012	-0.041091	0.955245	1	-0.030355	0.023674	1	1	-0.147172	0.087753	0.868565	1
METHIONINE	-0.040391	0.088682	0.967579	0.720839	-0.041293	-0.021411	0.751015	1	-0.001466	0.059913	1	0.822167
METHYLTHIOADENOSINE	-0.105695	-0.037107	0.15282	1	0.075213	0.016049	0.137353	1	0.286794	-0.089196	0.769922	1
N-ACETYLPROLINE	0.19267	-0.040406	0.370096	1	0.077875	0.103401	0.852103	1	-0.149479	0.048013	0.447368	1
N-ACETYLPUTRESCINE	0.062101	0.020709	0.340235	1	0.087649	0.010076	0.0274772	1	0.286271	0.003947	0.00553751	1
N-ALPHA-ACETYLLYSINE	0.016602	-0.125874	1	0.720839	0.038328	-0.038975	0.825063	1	0.058055	-0.050683	0.955245	1
N-METHYLGLUTAMATE	0.188843	0.150059	0.012228	0.245363	0.127967	0.066765	0.00380363	0.428697	0.137575	0.081198	0.0422874	0.776394
N,N-DIMETHYL-ARGININE	-0.218951	-0.026952	0.00163061	1	-0.258778	0.005981	0.000323798	1	-0.344872	-0.056217	0.000293588	1
N,N,N-TRIMETHYLLYSINE	-0.179219	0.00313	0.0447914	1	-0.109524	-0.046224	0.123156	1	-0.197088	-0.057222	0.000524713	0.866069
N1-ACETYLSPERMINE	-0.070603	-0.161668	0.963677	0.657745	0.207292	-0.068981	0.0154208	1	0.685234	0.161626	9.52212e-06	0.560055
NICOTINAMIDE	0.011685	-0.099069	1	1	0.006795	0.043498	1	1	0.099672	0.154784	0.941049	0.985495
NICOTINAMIDE MONONUCLEOTIDE	0.263326	0.157222	0.00737191	0.414887	0.129057	0.026628	0.220398	1	0.13314	0.059859	0.433085	1
NICOTINATE	0.148415	0.029337	0.276	1	0.111272	0.041939	0.121213	1	-0.189273	0.030462	0.806197	1
O-ACETYLCARNITINE	0.028246	0.056112	0.955245	0.786577	-0.015636	0.077496	1	1	0.181766	0.030682	0.0142589	1
OPHTHALMATE	0.120627	0.117873	0.77792	1	0.099008	0.126651	0.219844	0.302514	-0.213201	-0.138543	0.00574521	0.302514
ORNITHINE	-0.172397	0.024261	0.0790468	1	-0.005455	0.008505	1	1	-0.234177	-0.02253	0.472937	1
OXOPROLINE	-0.048346	-0.06158	0.707133	0.866069	-0.04469	-0.046905	0.487267	0.870227	-0.042328	-0.043459	0.962229	1
P-OCTOPAMINE	-0.073999	0.096211	1	1	0.055555	0.055873	0.863409	1	-0.013496	0.067276	1	1
PANTOTHENATE	-0.049723	-0.133211	0.722258	0.16555	0.18137	0.016854	0.00084208	1	0.053768	0.049217	0.734198	1
PHENYLALANINE	-0.036352	0.018163	0.443213	1	-0.083645	-0.027062	0.00163061	0.883666	-0.118766	0.009105	0.0065318	1
PHENYLETHANOLAMINE	-0.046248	0.015671	0.140463	1	-0.081864	-0.04212	0.00204356	0.379087	-0.122007	0.01473	0.00553751	1
PHOSPHORYLCHOLINE	0.111363	-0.018182	0.0522589	1	0.133797	0.039991	0.00447574	1	0.114767	0.044702	0.202906	1
PROLINE	0.175863	0.09571	0.270321	1	0.117661	0.111074	0.0540871	0.302514	0.135292	0.071398	0.0165354	0.720839
PUTRESCINE	-0.275696	-0.008041	0.0822473	1	-0.206467	-0.039794	0.000123755	1	0.101754	-0.01166	0.212906	1
PYRIDOXAMINE	0.155881	-0.076013	0.324965	1	0.205763	-0.007445	0.307966	1	-0.105887	-0.125764	0.277529	0.431984
PYROGLUTAMATE	-0.04786	-0.081941	0.909829	0.828042	-0.039325	-0.069293	0.888369	0.754068	0.020858	-0.038792	1	1
RIBOFLAVIN	-0.02223	-0.115166	1	1	0.090135	0.132342	0.962229	1	-0.071886	-0.048056	0.85624	1
S-ADENOSYLHOMOCYSTEINE	-0.092296	-0.011826	0.286894	1	0.083068	-0.00588	0.835984	1	0.022489	-0.131772	1	0.720839
S-ADENOSYLMETHIONINE	0.022131	0.031177	1	1	0.116722	0.020158	0.00831361	1	0.219417	0.05206	2.98768e-05	0.720839
SEBACATE	0.164069	0.093566	0.0186346	0.655902	0.098556	0.08651	0.0301626	0.27305	0.084919	0.16055	0.603708	0.304178
SERINE	-0.129859	-0.100137	0.128738	0.720839	-0.068469	-0.046162	0.500996	1	0.041725	0.006464	1	1
SPERMIDINE	-0.156974	-0.02595	0.594268	1	-0.018095	-0.019231	0.957627	1	0.17101	0.073772	0.0482745	1
SPERMINE	-0.264872	-0.261134	0.072276	0.302514	0.079871	-3.6e-05	0.352255	1	0.199387	0.063864	0.15282	1
THIAMINE	0.056787	-0.013547	0.955245	1	0.076207	0.022367	0.961006	1	-0.136078	-0.236081	0.890141	0.7864
THIAMINE MONOPHOSPHATE	0.056382	-0.142736	1	1	-0.002639	0.116482	1	1	0.020615	-0.053716	1	1
THREONINE	-0.06936	-0.126898	1	1	-0.204257	-0.238947	0.572075	0.828042	-0.069443	-0.280323	1	0.428697
TRYPTOPHAN	0.052192	0.037816	0.494297	1	0.002332	-0.04736	1	1	-0.04614	-0.025633	0.472121	1
TYRAMINE	0.232743	0.132639	0.11742	1	0.107202	0.068886	0.775693	1	0.028093	-0.088323	1	1
TYROSINE	-0.22591	-0.00878	0.0456337	1	-0.121532	-0.030073	0.000242434	0.925699	-0.137304	-0.049144	0.00404655	0.904598
VALINE	-0.242449	-0.086184	1.35906e-05	0.221694	-0.243467	-0.11394	1.87263e-05	0.0999953	-0.172395	-0.049472	0.00404606	1

### Sheet: 1C_Pathway Results
KEGG ID	Pathway	P-value	FDR
dme00062	Fatty acid elongation - Drosophila melanogast...	0.0142891	0.0433256
dme00071	Fatty acid degradation - Drosophila melanogas...	0.0366871	0.0433256
dme00280	Valine, leucine and isoleucine degradation - ...	0.0114894	0.0433256
dme03440	Homologous recombination - Drosophila melanog...	0.0393869	0.0433256
dme03460	Fanconi anemia pathway - Drosophila melanogas...	0.0440864	0.0440864
dme04150	mTOR signaling pathway - Drosophila melanogas...	0.0283879	0.0433256
dme04320	Dorso-ventral axis formation - Drosophila mel...	0.0208885	0.0433256
dme04341	Hedgehog signaling pathway - fly - Drosophila...	0.0393869	0.0433256
dme04392	Hippo signaling pathway - multiple species - ...	0.0311876	0.0433256
dme04745	Phototransduction - fly - Drosophila melanoga...	0.00888963	0.0433256
dme04814	Motor proteins - Drosophila melanogaster (fru...	0.0311876	0.0433256
