## Supplementary File 2 for "Tissue-specific metabolomic signatures for a *doublesex* model of reduced sexual dimorphism"

### Sheet: 1A_Abdomen_PC_no_outlier
Abdomen
Metabolite	PC1	PC2
1-METHYL-L-HISTIDINE	0.0401369	-0.00571747
1-METHYLADENOSINE	-0.0452018	-0.03882
3-HYDROXYBENZOATE	0.0299484	0.0911609
3-NITRO-L-TYROSINE	0.0798667	-0.286223
4-GUANIDINOBUTANOATE	-0.0215926	0.036814
4-HYDROXYBENZOATE	0.00766088	0.295284
4-IMIDAZOLEACETATE	0.0928111	0.192402
5-HYDROXYLYSINE	-0.00685019	-0.14341
6-CARBOXYHEXANOATE	0.0566275	-0.0992741
ADENINE	0.270006	0.00913523
ADENOSINE	-0.00564288	-0.119642
AGMATINE SULFATE	0.0892999	0.10749
ALANINE	-0.0128442	-0.0334978
AMINOADIPATE	0.0532	-0.0419564
AMINOISOBUTANOATE	-0.048721	-0.207929
ARGININE	0.0252859	-0.0478874
ASPARTATE	-0.00403814	-0.0155256
AZELATE	0.0708	-0.0872021
BENZOATE	0.0913138	-0.103738
CADAVERINE	0.0181875	-0.0365373
CHOLINE	0.0195519	0.105667
CITICOLINE	-0.0349761	0.0353545
CITRULLINE	0.0135168	-0.148141
CYSTATHIONINE	-0.0340836	-0.033873
CYTIDINE	-0.160514	-0.0350309
CYTIDINE MONOPHOSPHATE	0.0299028	-0.0399082
DEOXYCARNITINE	-0.0414208	-0.183967
DEOXYGUANOSINE	-0.210031	-0.235288
GAMMA-AMINOBUTYRATE	0.0358964	-0.0404452
GLUTAMATE	0.0487082	-0.0370423
GLUTAMINE	-0.0227294	0.0516443
GLUTARYLCARNITINE	-0.032431	-0.043114
GLUTATHIONE REDUCED	0.0223663	0.0987052
GUANINE	-0.122506	-0.0877903
GUANOSINE	-0.121326	0.0310818
HIPPURATE	0.124467	0.213204
HISTAMINE	0.100529	0.0169262
HISTIDINE	0.0578184	0.0640419
HISTIDINOL	0.0182228	0.072767
HYPOXANTHINE	0.302531	-0.0625323
INDOLE-3-ACETATE	0.0240896	0.159235
INDOLE-3-METHYL ACETATE	-0.144176	0.0575162
INDOLEACETALDEHYDE	-0.0470155	-0.096791
INOSINE	0.00101058	0.0311965
ISOLEUCINE	-0.104018	-0.0170235
KYNURENATE	-0.395152	0.137486
KYNURENINE	-0.342673	-0.124614
L-CARNITINE	0.10957	-0.0699609
L-DOPA	0.0304338	-0.0578714
LAUROYLCARNITINE	-0.0405763	0.122734
LEUCINE	-0.0993205	-0.0245037
LUMICHROME	-0.0447909	-0.0110055
METHIONINE	-0.00205078	-0.00087265
METHYLTHIOADENOSINE	0.0130721	0.0130207
N-ACETYLPROLINE	-0.0337378	-0.0112851
N-ACETYLPUTRESCINE	0.150098	0.146529
N-ALPHA-ACETYLLYSINE	0.0127188	0.172974
N-METHYLGLUTAMATE	0.0735317	-0.0673068
N,N-DIMETHYL-ARGININE	-0.155687	0.0142736
N,N,N-TRIMETHYLLYSINE	-0.0872971	0.0091907
N1-ACETYLSPERMINE	0.359413	-0.0554917
NICOTINAMIDE	0.0348853	-0.0388648
NICOTINAMIDE MONONUCLEOTIDE	0.0559996	-0.120405
NICOTINATE	-0.00951379	0.0140906
O-ACETYLCARNITINE	0.0889476	-0.00117061
OPHTHALMATE	-0.102751	0.0436747
ORNITHINE	-0.0796374	0.0758858
OXOPROLINE	-0.033696	0.046525
P-OCTOPAMINE	0.0176662	-0.0683166
PANTOTHENATE	0.0257012	-0.00286735
PHENYLALANINE	-0.0594845	-0.0198639
PHENYLETHANOLAMINE	-0.0596129	-0.0232903
PHOSPHORYLCHOLINE	0.0718246	0.0236752
PROLINE	0.072475	0.0594739
PUTRESCINE	0.0359258	0.234225
PYRIDOXAMINE	-0.0590309	-0.00823532
PYROGLUTAMATE	-0.00359932	0.109093
RIBOFLAVIN	-0.0384682	-0.0105705
S-ADENOSYLHOMOCYSTEINE	-0.0336104	0.0368749
S-ADENOSYLMETHIONINE	0.109995	0.0269163
SEBACATE	0.0662441	-0.107929
SERINE	-0.02239	0.0340286
SPERMIDINE	0.0999121	-0.0986703
SPERMINE	0.107296	-0.192737
THIAMINE	-0.0887815	0.169542
THIAMINE MONOPHOSPHATE	-0.00109685	-0.0357502
THREONINE	-0.049644	0.000602804
TRYPTOPHAN	-0.0271579	0.0274729
TYRAMINE	-0.00796792	0.300312
TYROSINE	-0.0642879	0.0318649
VALINE	-0.0973319	-0.0401996

### Sheet: 1B_Abdomen_Sex_Effects_no_outli
	Abdomen
	Effect Size (XX v XY)		FDR
Metabolite	wildtype	dsx null	wildtype	dsx null
1-METHYL-L-HISTIDINE	0.073781	0.053077	0.0697662	0.567552
1-METHYLADENOSINE	-0.144282	0.093973	0.406588	1
3-HYDROXYBENZOATE	0.062243	0.06613	0.98242	1
3-NITRO-L-TYROSINE	0.038404	0.199528	0.999984	1
4-GUANIDINOBUTANOATE	-0.047126	0.01337	0.707133	1
4-HYDROXYBENZOATE	0.076109	-0.065817	0.833292	1
4-IMIDAZOLEACETATE	0.208528	0.070961	0.0283461	1
5-HYDROXYLYSINE	-0.048308	0.033083	0.999984	1
6-CARBOXYHEXANOATE	0.067314	0.136038	0.615069	0.226111
ADENINE	0.552331	0.111307	1.19961e-05	0.628743
ADENOSINE	-0.058442	0.097591	0.999984	1
AGMATINE SULFATE	0.199391	0.046077	0.000868964	1
ALANINE	-0.061974	0.079477	0.730739	0.76175
AMINOADIPATE	0.096846	0.035451	0.195626	1
AMINOISOBUTANOATE	-0.166331	0.078306	0.133391	1
ARGININE	0.047535	0.01231	0.129319	1
ASPARTATE	-0.00195	-0.024834	0.999984	1
AZELATE	0.097678	0.130079	0.528484	0.544935
BENZOATE	0.125685	0.182073	0.324965	0.259404
CADAVERINE	0.042149	-0.009262	0.936423	1
CHOLINE	0.058478	0.006266	0.874273	1
CITICOLINE	-0.056781	-0.038963	0.701681	1
CITRULLINE	-0.012703	0.024288	0.999984	1
CYSTATHIONINE	-0.065008	-0.039731	0.216256	1
CYTIDINE	-0.35907	0.004613	0.0178978	1
CYTIDINE MONOPHOSPHATE	0.049637	0.030931	0.931199	1
DEOXYCARNITINE	-0.155782	0.134692	0.0114286	0.150353
DEOXYGUANOSINE	-0.473077	-0.059311	0.00154169	1
GAMMA-AMINOBUTYRATE	0.033763	0.113318	0.999984	1
GLUTAMATE	0.090823	0.031948	0.0476919	1
GLUTAMINE	-0.005202	-0.122771	0.999984	0.259404
GLUTARYLCARNITINE	-0.04075	-0.097332	0.999984	1
GLUTATHIONE REDUCED	0.061163	0.006278	0.934735	1
GUANINE	-0.29109	0.034934	0.000106075	1
GUANOSINE	-0.257657	0.006235	0.000289703	1
HIPPURATE	0.30338	0.019171	0.00113665	1
HISTAMINE	0.231251	0.000162	0.102103	1
HISTIDINE	0.146205	-0.003856	0.611052	1
HISTIDINOL	0.071446	-0.050643	0.935379	1
HYPOXANTHINE	0.652975	-0.025188	2.37031e-05	1
INDOLE-3-ACETATE	0.121257	-0.111994	0.936423	1
INDOLE-3-METHYL ACETATE	-0.250694	-0.162524	0.202019	0.962684
INDOLEACETALDEHYDE	-0.123289	0.088463	0.804472	1
INOSINE	-0.020777	0.101529	0.999984	0.962684
ISOLEUCINE	-0.208517	-0.062535	0.000747444	0.717974
KYNURENATE	-0.686231	-0.5621	6.19143e-06	0.000130354
KYNURENINE	-0.698933	-0.228505	1.48631e-05	0.226111
L-CARNITINE	0.206782	0.08527	0.000843701	0.419377
L-DOPA	0.075226	-0.053614	0.999984	1
LAUROYLCARNITINE	-0.014028	-0.138293	0.999984	1
LEUCINE	-0.213959	-0.004443	0.00081493	1
LUMICHROME	-0.137735	0.087753	0.936423	1
METHIONINE	-0.019228	0.059913	0.999984	0.628743
METHYLTHIOADENOSINE	0.056865	-0.089196	0.686789	0.516092
N-ACETYLPROLINE	-0.098035	0.048013	0.778224	1
N-ACETYLPUTRESCINE	0.349848	0.003947	5.19807e-08	1
N-ALPHA-ACETYLLYSINE	0.071943	-0.050683	0.833375	1
N-METHYLGLUTAMATE	0.124335	0.081198	0.0914592	0.695982
N,N-DIMETHYL-ARGININE	-0.325582	-0.056217	0.000735447	1
N,N,N-TRIMETHYLLYSINE	-0.179393	-0.057222	0.00081493	0.684076
N1-ACETYLSPERMINE	0.736081	0.161626	1.04734e-06	0.252824
NICOTINAMIDE	0.017826	0.154784	0.999984	0.417621
NICOTINAMIDE MONONUCLEOTIDE	0.082181	0.059859	0.755461	1
NICOTINATE	-0.031077	0.030462	0.872599	1
O-ACETYLCARNITINE	0.1977	0.030682	0.0108248	1
OPHTHALMATE	-0.180542	-0.138543	0.00534805	0.150353
ORNITHINE	-0.144999	-0.02253	0.817623	1
OXOPROLINE	-0.056659	-0.043459	0.829472	1
P-OCTOPAMINE	0.002791	0.067276	0.999984	1
PANTOTHENATE	0.040329	0.049217	0.936423	1
PHENYLALANINE	-0.13388	0.009105	0.00156839	1
PHENYLETHANOLAMINE	-0.136951	0.01473	0.00130448	1
PHOSPHORYLCHOLINE	0.143546	0.044702	0.0494753	1
PROLINE	0.150724	0.071398	0.00886557	0.60866
PUTRESCINE	0.11939	-0.01166	0.127463	1
PYRIDOXAMINE	-0.093215	-0.125764	0.475392	0.44571
PYROGLUTAMATE	0.020695	-0.038792	0.999984	1
RIBOFLAVIN	-0.0752	-0.048056	0.872599	1
S-ADENOSYLHOMOCYSTEINE	-0.018054	-0.131772	0.999984	0.516092
S-ADENOSYLMETHIONINE	0.235133	0.05206	1.17595e-05	0.517837
SEBACATE	0.076623	0.16055	0.801905	0.341468
SERINE	-0.04736	0.006464	0.637608	1
SPERMIDINE	0.183926	0.073772	0.0476919	1
SPERMINE	0.186622	0.063864	0.266402	1
THIAMINE	-0.090649	-0.236081	0.999984	0.690434
THIAMINE MONOPHOSPHATE	0.013931	-0.053716	0.999984	1
THREONINE	-0.058339	-0.280323	0.999984	0.44571
TRYPTOPHAN	-0.041763	-0.025633	0.691367	1
TYRAMINE	0.051222	-0.088323	0.999984	1
TYROSINE	-0.120907	-0.049144	0.00594871	0.695982
VALINE	-0.200566	-0.049472	0.000106205	0.690434
